# Interplay between brassinosteroids and TORC signaling in Arabidopsis revealed by integrated multi-dimensional analysis

**DOI:** 10.1101/2021.02.12.431003

**Authors:** Christian Montes, Ching-Yi Liao, Trevor M Nolan, Gaoyuan Song, Natalie M Clark, Hongqing Guo, Diane C Bassham, Yanhai Yin, Justin W Walley

## Abstract

Brassinosteroids (BR) and Target of Rapamycin Complex (TORC) are two major processes coordinating plant growth and stress responses. BRs function through a signaling pathway to extensively regulate gene expression and TORC is known to regulate translation and autophagy. Recent studies revealed that these two pathways crosstalk, but a system-wide view of their interplay is still missing. Thus, we performed transcriptome, proteome, and phosphoproteome profiling of Arabidopsis mutants with altered levels of either BIN2 or RAPTOR1B, two key players in BR and TORC signaling, respectively. We found that perturbation of BIN2 or RAPTOR1B levels affects a common set of gene-products involved in growth and stress responses. Additionally, we performed Multiplexed Assay for Kinase Specificity (MAKS), which provided a system-wide view of direct BIN2 substrates. Furthermore, phosphoproteomic data was used to reconstruct a kinase-signaling network and to identify novel proteins dependent on BR and/or TORC signaling pathways. Loss of function mutants of many of these proteins led to an altered BR response and/or modulated autophagy activity. Altogether, these results provide genome-wide evidence for crosstalk between BR and TORC signaling and established a kinase signaling network that defines the molecular mechanisms of BR and TORC interactions in the regulation of plant growth/stress balance.
