## Supplementary Dataset 7 for "Interplay between brassinosteroids and TORC signaling in Arabidopsis revealed by integrated multi-dimensional analysis"

### Sheet: Readme
Supplementary dataset 7: BIN2 direct targets present in bin2D and bin2T phosphoproteome
Data7a:	List of BIN2 direct phosphosite targets (upregulated in BIN2 MAKS) differentially up-phosphorylated in bin2D
Data7b:	List of BIN2 direct phosphosite targets (upregulated in BIN2 MAKS) differentially down-phosphorylated in bin2T
Data7c:	List of BIN2 direct phosphoprotein targets (upregulated in BIN2 MAKS) differentially up-phosphorylated in bin2D
Data7d:	List of BIN2 direct phosphoprotein targets (upregulated in BIN2 MAKS) differentially down-phosphorylated in bin2T

### Sheet: Data7a-bin2D - phosphosite
List of BIN2 direct phosphosite targets differentially up-phosphorylated in bin2D
Gene ID	Gene Symbol	Phosphosite	Multiplicity	UID	Description
AT1G01510	AN	S456	___3	55844	ANGUSTIFOLIA
AT1G01510	AN	S463	___3	55845	ANGUSTIFOLIA
AT1G01510	AN	S465	___3	55847	ANGUSTIFOLIA
AT1G09770	CDC5	S341	___2	28678	cell division cycle 5
AT1G09770	CDC5	T343	___2	50053	cell division cycle 5
AT1G09770	CDC5	Y340	___2	55379	cell division cycle 5
AT1G29220	AT1G29220	S82	___3	58329	Transcriptional regulator family protein [Source:UniProtKB/TrEMBL;Acc:F4HZY1]
AT1G29220	AT1G29220	S83	___3	58330	Transcriptional regulator family protein [Source:UniProtKB/TrEMBL;Acc:F4HZY1]
AT1G48620	HON5	S334	___1	3314	high mobility group A5
AT1G76660	AT1G76660	S152	___2	33268	Uncharacterized protein At1g76660 [Source:UniProtKB/Swiss-Prot;Acc:Q9SRE5]
AT1G76660	AT1G76660	T148	___2	51240	Uncharacterized protein At1g76660 [Source:UniProtKB/Swiss-Prot;Acc:Q9SRE5]
AT2G02070	IDD5	S63	___2	33876	indeterminate(ID)-domain 5
AT2G05070	LHCB2.2	S43	___1	6157	photosystem II light harvesting complex gene 2.2
AT2G16405	AT2G16405	S96	___2	34219	At2g16405 [Source:UniProtKB/TrEMBL;Acc:Q0V845]
AT2G16405	AT2G16405	S97	___2	34220	At2g16405 [Source:UniProtKB/TrEMBL;Acc:Q0V845]
AT2G34430	LHB1B1	S47	___1	7790	light-harvesting chlorophyll-protein complex II subunit B1
AT2G36340	GPL3	T13	___2	51895	GLABROUS1 enhancer-binding protein-like 3 [Source:UniProtKB/Swiss-Prot;Acc:Q9SJM4]
AT3G10730	SUN2	S63	___2	38029	SAD1/UNC-84 domain protein 2
AT3G10730	SUN2	T65	___2	52447	SAD1/UNC-84 domain protein 2
AT3G25690	CHUP1	S324	___3	67381	CHLOROPLAST UNUSUAL POSITIONING 1
AT3G25690	CHUP1	S326	___2	39495	CHLOROPLAST UNUSUAL POSITIONING 1
AT3G25690	CHUP1	S331	___2	39496	CHLOROPLAST UNUSUAL POSITIONING 1
AT3G63160	OEP6	S5	___1	13586	outer envelope protein 6
AT4G31430	AT4G31430	S294	___1	16195	unknown protein; LOCATED IN: plasma membrane; EXPRESSED IN: 25 plant structures; EXPRESSED DURING: 15 growth stages; Has 30201 Blast hits to 17322 proteins in 780 species: Archae - 12; Bacteria - 1396; Metazoa - 17338; Fungi - 3422; Plants - 5037; V /.../ - 0; Other Eukaryotes - 2996 (source: NCBI BLink). [Source:TAIR;Acc:AT4G31430]
AT4G35230	BSK1	T231	___1	26164	brassinosteroid-signaling kinase 1
AT4G39680	AT4G39680	S437	___2	44942	SAP domain-containing protein [Source:UniProtKB/TrEMBL;Acc:O65655]
AT4G39680	AT4G39680	S439	___2	44943	SAP domain-containing protein [Source:UniProtKB/TrEMBL;Acc:O65655]
AT5G03730	CTR1	S155	___2	45214	CONSTITUTIVE TRIPLE RESPONSE 1
AT5G03730	CTR1	S156	___2	45215	CONSTITUTIVE TRIPLE RESPONSE 1
AT5G23880	CPSF100	S422	___3	74785	cleavage and polyadenylation specificity factor 100
AT5G23880	CPSF100	S426	___3	74786	cleavage and polyadenylation specificity factor 100
AT5G23880	CPSF100	S427	___3	74787	cleavage and polyadenylation specificity factor 100
AT5G27120	NOP5-1	S450	___1	19182	Probable nucleolar protein 5-1 [Source:UniProtKB/Swiss-Prot;Acc:O04658]
AT5G53440	AT5G53440	T820	___2	54998	LOW protein: zinc finger CCCH domain protein [Source:UniProtKB/TrEMBL;Acc:Q9LV05]
AT5G58140	PHOT2	S16	___2	48948	phototropin 2
AT5G58140	PHOT2	S9	___2	48947	phototropin 2
AT5G62820	AT5G62820	S28	___3	77197	CASP-like protein [Source:UniProtKB/TrEMBL;Acc:A0A178U8F8]
AT5G62820	AT5G62820	S31	___3	77198	CASP-like protein [Source:UniProtKB/TrEMBL;Acc:A0A178U8F8]
AT5G62820	AT5G62820	S39	___3	77199	CASP-like protein [Source:UniProtKB/TrEMBL;Acc:A0A178U8F8]
ATCG00710	PSBH	S10	___2	49830	Photosystem II reaction center protein H [Source:UniProtKB/Swiss-Prot;Acc:P56780]
ATCG00710	PSBH	S9	___2	49829	Photosystem II reaction center protein H [Source:UniProtKB/Swiss-Prot;Acc:P56780]

### Sheet: Data7b-bin2T - phosphosite
List of BIN2 direct phosphosite targets differentially down-phosphorylated in bin2T
Gene ID	Gene Symbol	Phosphosite	Multiplicity	UID	Description
AT1G07110	F2KP	S220	___2	28436	fructose-2,6-bisphosphatase
AT1G07110	F2KP	S234	___1	542	fructose-2,6-bisphosphatase
AT1G07110	F2KP	S276	___1	556	fructose-2,6-bisphosphatase
AT1G07110	F2KP	T226	___3	77873	fructose-2,6-bisphosphatase
AT1G11330	AT1G11330	S493	___1	936	G-type lectin S-receptor-like serine/threonine-protein kinase At1g11330 [Source:UniProtKB/Swiss-Prot;Acc:Q9SXB8]
AT1G12000	PFP-BETA1	S16	___1	987	Pyrophosphate--fructose 6-phosphate 1-phosphotransferase subunit beta 1 [Source:UniProtKB/Swiss-Prot;Acc:Q8W4M5]
AT1G12270	Hop1	T507	___1	22210	Hop1
AT1G13020	EIF4B2	T283	___1	22229	eukaryotic initiation factor 4B2
AT1G15280	AT1G15280	T313	___1	22289	CASC3/Barentsz eIF4AIII binding protein [Source:UniProtKB/TrEMBL;Acc:Q8H1F3]
AT1G15820	LHCB6	T43	___1	22308	light harvesting complex photosystem II subunit 6
AT1G19950	HVA22H	S288	___1	1801	HVA22-like protein H (ATHVA22H)
AT1G31440	SH3P1	S263	___1	2721	SH3 domain-containing protein 1 [Source:UniProtKB/Swiss-Prot;Acc:Q9C865]
AT1G31440	SH3P1	S264	___1	2722	SH3 domain-containing protein 1 [Source:UniProtKB/Swiss-Prot;Acc:Q9C865]
AT1G35220	AT1G35220	S880	___1	2999	unknown protein; FUNCTIONS IN: molecular_function unknown; INVOLVED IN: biological_process unknown; LOCATED IN: cellular_component unknown; EXPRESSED IN: 22 plant structures; EXPRESSED DURING: 13 growth stages; Has 313 Blast hits to 185 proteins in /.../cies: Archae - 0; Bacteria - 0; Metazoa - 200; Fungi - 0; Plants - 67; Viruses - 0; Other Eukaryotes - 46 (source: NCBI BLink). [Source:TAIR;Acc:…
AT1G59359	RPS2B	S257	___1	4044	40S ribosomal protein S2-2 [Source:UniProtKB/Swiss-Prot;Acc:Q93VB8]
AT1G67090	RBCS1A	S113	___1	4467	ribulose bisphosphate carboxylase small chain 1A
AT2G05830	AT2G05830	S258	___1	6173	Methylthioribose-1-phosphate isomerase [Source:UniProtKB/Swiss-Prot;Acc:Q9ZUG4]
AT2G20950	AT2G20950	T278	___1	23673	Arabidopsis phospholipase-like protein (PEARLI 4) family [Source:TAIR;Acc:AT2G20950]
AT2G21330	FBA1	T344	___1	23706	fructose-bisphosphate aldolase 1
AT2G22475	GEM	T54	___1	23732	GL2-EXPRESSION MODULATOR
AT2G28000	CPN60A	S90	___1	7292	chaperonin-60alpha
AT2G28900	OEP16-1	S57	___1	7399	outer plastid envelope protein 16-1
AT2G30980	BIL1	Y232	___1	27607	SHAGGY-related protein kinase dZeta
AT2G37080	RIP2	S537	___1	8070	ROP interactive partner 2
AT2G39730	RCA	T78	___1	24082	rubisco activase
AT2G43910	HOL1	S111	___1	8756	HARMLESS TO OZONE LAYER 1
AT3G08940	LHCB4.2	T109	___2	52395	light harvesting complex photosystem II
AT3G08940	LHCB4.2	T109	___1	24508	light harvesting complex photosystem II
AT3G08940	LHCB4.2	T111	___2	52396	light harvesting complex photosystem II
AT3G08940	LHCB4.2	T111	___1	24509	light harvesting complex photosystem II
AT3G09440	HSP70-3	S517	___1	9976	Heat shock protein 70 (Hsp 70) family protein [Source:UniProtKB/TrEMBL;Acc:A0A178VI76]
AT3G12280	RBR1	T406	___1	24608	retinoblastoma-related 1
AT3G13530	MAPKKK7	S337	___1	10477	mitogen-activated protein kinase kinase kinase 7
AT3G13530	MAPKKK7	S338	___1	10478	mitogen-activated protein kinase kinase kinase 7
AT3G17900	AT3G17900	S737	___1	10882	AT3g17900/MEB5_12 [Source:UniProtKB/TrEMBL;Acc:Q9ASZ4]
AT3G19960	ATM1	S14	___1	11116	myosin 1
AT3G20410	CPK9	S69	___1	11156	calmodulin-domain protein kinase 9
AT3G25150	AT3G25150	S204	___1	11541	Nuclear transport factor 2 (NTF2) family protein with RNA binding (RRM-RBD-RNP motifs) domain-containing protein [Source:UniProtKB/TrEMBL;Acc:F4J8X6]
AT3G26400	EIF4B1	T269	___1	24909	eukaryotic translation initiation factor 4B1
AT3G49590	ATG13	S248	___1	12374	autophagy-related 13
AT3G49590	ATG13	S259	___3	68141	autophagy-related 13
AT3G49590	ATG13	S263	___3	68142	autophagy-related 13
AT3G49590	ATG13	S263	___1	12368	autophagy-related 13
AT3G49590	ATG13	S268	___3	68143	autophagy-related 13
AT3G52930	FBA8	S350	___1	12666	fructose-bisphosphate aldolase 8
AT4G04640	ATPC1	S243	___1	14080	0
AT4G08480	MAPKKK9	S365	___1	14199	mitogen-activated protein kinase kinase kinase 9
AT4G08480	MAPKKK9	T364	___1	25595	mitogen-activated protein kinase kinase kinase 9
AT4G17520	RGGB	S287	___1	14967	RGG repeats nuclear RNA binding protein B [Source:UniProtKB/Swiss-Prot;Acc:O23593]
AT4G18710	BIN2	Y200	___1	27749	BRASSINOSTEROID-INSENSITIVE 2
AT4G28080	TSS	S1282	___1	15822	Protein TSS [Source:UniProtKB/Swiss-Prot;Acc:F4JKH6]
AT4G28080	TSS	S1293	___1	15836	Protein TSS [Source:UniProtKB/Swiss-Prot;Acc:F4JKH6]
AT4G35470	PIRL4	S163	___1	16631	plant intracellular ras group-related LRR 4
AT4G35830	ACO1	T73	___1	26181	aconitase 1
AT4G39680	AT4G39680	S439	___2	44943	SAP domain-containing protein [Source:UniProtKB/TrEMBL;Acc:O65655]
AT5G01530	LHCB4.1	T112	___2	54208	light harvesting complex photosystem II
AT5G01530	LHCB4.1	T114	___2	54209	light harvesting complex photosystem II
AT5G05170	CEV1	S139	___1	17486	CONSTITUTIVE EXPRESSION OF VSP 1
AT5G05600	AT5G05600	S29	___1	17518	Probable 2-oxoglutarate-dependent dioxygenase At5g05600 [Source:UniProtKB/Swiss-Prot;Acc:Q9FFF6]
AT5G08050	AT5G08050	T26	___2	54335	Wiskott-aldrich syndrome family protein, putative (DUF1118) [Source:UniProtKB/TrEMBL;Acc:Q9SD79]
AT5G08050	AT5G08050	T28	___2	54336	Wiskott-aldrich syndrome family protein, putative (DUF1118) [Source:UniProtKB/TrEMBL;Acc:Q9SD79]
AT5G12850	AT5G12850	S568	___1	18033	Zinc finger CCCH domain-containing protein 56 [Source:UniProtKB/Swiss-Prot;Acc:Q9LXV4]
AT5G23060	CaS	S371	___1	18922	calcium sensing receptor
AT5G36790	PGLP1A	S356	___1	19297	Phosphoglycolate phosphatase 1B, chloroplastic [Source:UniProtKB/Swiss-Prot;Acc:P0DKC4]
AT5G38420	RBCS2B	T113	___1	26846	Rubisco small subunit 2B
AT5G42950	AT5G42950	S1541	___1	19705	GYF domain-containing protein [Source:UniProtKB/TrEMBL;Acc:Q9FMM3]
AT5G42950	AT5G42950	S1543	___1	19706	GYF domain-containing protein [Source:UniProtKB/TrEMBL;Acc:Q9FMM3]
AT5G42950	AT5G42950	S1546	___1	19707	GYF domain-containing protein [Source:UniProtKB/TrEMBL;Acc:Q9FMM3]
AT5G47210	RGGC	S301	___1	20092	RGG repeats nuclear RNA binding protein C [Source:UniProtKB/Swiss-Prot;Acc:Q9LVT8]
AT5G53560	CB5-E	S65	___1	20607	cytochrome B5 isoform E
AT5G64330	NPH3	S213	___1	21599	NON-PHOTOTROPIC HYPOCOTYL 3
AT5G65490	AT5G65490	S475	___1	21704	Protein ecdysoneless homolog [Source:UniProtKB/Swiss-Prot;Acc:Q9LSM5]
AT5G65950	AT5G65950	S825	___1	21763	FUNCTIONS IN: molecular_function unknown; INVOLVED IN: biological_process unknown; LOCATED IN: cellular_component unknown; EXPRESSED IN: 25 plant structures; EXPRESSED DURING: 15 growth stages; CONTAINS InterPro DOMAIN/s: Protein of unknown function /.../83, C-terminal (InterPro:IPR012880), Foie gras liver health family 1 (InterPro:IPR021773); Has 30201 Blast hits to 17322 proteins in 780 species…
AT5G67100	ICU2	S161	___1	21844	INCURVATA2
ATCG00490	RBCL	T330	___1	27461	Ribulose bisphosphate carboxylase large chain [Source:UniProtKB/Swiss-Prot;Acc:O03042]
ATCG00490	RBCL	Y165	___1	27885	Ribulose bisphosphate carboxylase large chain [Source:UniProtKB/Swiss-Prot;Acc:O03042]
ATCG00710	PSBH	S10	___2	49830	Photosystem II reaction center protein H [Source:UniProtKB/Swiss-Prot;Acc:P56780]

### Sheet: Data7c-bin2D - phosphoprotein
List of BIN2 direct phosphoprotein targets differentially up-phosphorylated in bin2D
Gene ID	Gene Symbol	Description
AT1G01320	AT1G01320	Tetratricopeptide repeat (TPR)-like superfamily protein [Source:UniProtKB/TrEMBL;Acc:F4HS99]
AT1G01510	AN	ANGUSTIFOLIA
AT1G09770	CDC5	cell division cycle 5
AT1G29220	AT1G29220	Transcriptional regulator family protein [Source:UniProtKB/TrEMBL;Acc:F4HZY1]
AT1G48620	HON5	high mobility group A5
AT1G54460	WDL2	Protein WVD2-like 2 [Source:UniProtKB/Swiss-Prot;Acc:Q9ASW8]
AT1G55040	AT1G55040	Zinc finger (Ran-binding) family protein [Source:UniProtKB/TrEMBL;Acc:Q9C7M2]
AT1G68790	LINC3	LITTLE NUCLEI3
AT1G72150	PATL1	PATELLIN 1
AT1G75220	ERDL6	ERD6-like 6
AT1G76660	AT1G76660	Uncharacterized protein At1g76660 [Source:UniProtKB/Swiss-Prot;Acc:Q9SRE5]
AT2G02070	IDD5	indeterminate(ID)-domain 5
AT2G05070	LHCB2.2	photosystem II light harvesting complex gene 2.2
AT2G34430	LHB1B1	light-harvesting chlorophyll-protein complex II subunit B1
AT2G43680	IQD14	IQ-domain 14
AT2G43790	MPK6	MAP kinase 6
AT3G01160	AT3G01160	Pre-rRNA-processing ESF1-like protein [Source:UniProtKB/TrEMBL;Acc:Q9MAC6]
AT3G07810	AT3G07810	RNA-binding (RRM/RBD/RNP motifs) family protein [Source:UniProtKB/TrEMBL;Acc:F4JFN7]
AT3G10730	SUN2	SAD1/UNC-84 domain protein 2
AT3G25690	CHUP1	CHLOROPLAST UNUSUAL POSITIONING 1
AT3G48530	KING1	SNF1-related protein kinase regulatory subunit gamma 1
AT3G51950	AT3G51950	Zinc finger CCCH domain-containing protein 46 [Source:UniProtKB/Swiss-Prot;Acc:Q9SV09]
AT3G61260	AT3G61260	Uncharacterized protein At3g61260 [Source:UniProtKB/Swiss-Prot;Acc:Q9M2D8]
AT3G63160	OEP6	outer envelope protein 6
AT4G39680	AT4G39680	SAP domain-containing protein [Source:UniProtKB/TrEMBL;Acc:O65655]
AT5G03280	EIN2	ETHYLENE INSENSITIVE 2
AT5G03730	CTR1	CONSTITUTIVE TRIPLE RESPONSE 1
AT5G04550	AT5G04550	AT5g04550/T32M21_140 [Source:UniProtKB/TrEMBL;Acc:Q9LZ71]
AT5G04990	SUN1	SAD1/UNC-84 domain protein 1
AT5G58140	PHOT2	phototropin 2

### Sheet: Data7d-bin2T - phosphoprotein
List of BIN2 direct phosphoprotein targets differentially down-phosphorylated in bin2T
Gene ID	Gene symbol	Description
AT1G01320	AT1G01320	Tetratricopeptide repeat (TPR)-like superfamily protein [Source:UniProtKB/TrEMBL;Acc:F4HS99]
AT1G01440	AT1G01440	At1g01440 [Source:UniProtKB/TrEMBL;Acc:Q6NQ63]
AT1G07110	F2KP	fructose-2,6-bisphosphatase
AT1G10290	ADL6	dynamin-like protein 6
AT1G11330	AT1G11330	G-type lectin S-receptor-like serine/threonine-protein kinase At1g11330 [Source:UniProtKB/Swiss-Prot;Acc:Q9SXB8]
AT1G12270	Hop1	Hop1
AT1G13020	EIF4B2	eukaryotic initiation factor 4B2
AT1G15280	AT1G15280	CASC3/Barentsz eIF4AIII binding protein [Source:UniProtKB/TrEMBL;Acc:Q8H1F3]
AT1G15400	AT1G15400	Uncharacterized protein At1g15400 [Source:UniProtKB/Swiss-Prot;Acc:Q9XI29]
AT1G19950	HVA22H	HVA22-like protein H (ATHVA22H)
AT1G20760	AT1G20760	Calcium-binding EF hand family protein [Source:UniProtKB/TrEMBL;Acc:Q9LM78]
AT1G24160	AT1G24160	F3I6.9 protein [Source:UniProtKB/TrEMBL;Acc:O48683]
AT1G31440	SH3P1	SH3 domain-containing protein 1 [Source:UniProtKB/Swiss-Prot;Acc:Q9C865]
AT1G35220	AT1G35220	unknown protein; FUNCTIONS IN: molecular_function unknown; INVOLVED IN: biological_process unknown; LOCATED IN: cellular_component unknown; EXPRESSED IN: 22 plant structures; EXPRESSED DURING: 13 growth stages; Has 313 Blast hits to 185 proteins in /.../cies: Archae - 0; Bacteria - 0; Metazoa - 200; Fungi - 0; Plants - 67; Viruses - 0; Other Eukaryotes - 46 (source: NCBI BLink). [Source:TAIR;Acc:…
AT1G35580	CINV1	cytosolic invertase 1
AT1G52040	MBP1	myrosinase-binding protein 1
AT1G52780	AT1G52780	Protein of unknown function (DUF2921) [Source:TAIR;Acc:AT1G52780]
AT1G59359	RPS2B	40S ribosomal protein S2-2 [Source:UniProtKB/Swiss-Prot;Acc:Q93VB8]
AT1G67090	RBCS1A	ribulose bisphosphate carboxylase small chain 1A
AT1G67230	LINC1	LITTLE NUCLEI1
AT1G78610	MSL6	mechanosensitive channel of small conductance-like 6
AT1G80180	AT1G80180	MAPK kinase substrate protein At1g80180 [Source:UniProtKB/Swiss-Prot;Acc:Q9SSC1]
AT2G05830	AT2G05830	Methylthioribose-1-phosphate isomerase [Source:UniProtKB/Swiss-Prot;Acc:Q9ZUG4]
AT2G21330	FBA1	fructose-bisphosphate aldolase 1
AT2G22475	GEM	GL2-EXPRESSION MODULATOR
AT2G23140	PUB4	plant U-box 4
AT2G28000	CPN60A	chaperonin-60alpha
AT2G30980	BIL1	SHAGGY-related protein kinase dZeta
AT2G35470	AT2G35470	At2g35470 [Source:UniProtKB/TrEMBL;Acc:O82293]
AT2G36460	FBA6	fructose-bisphosphate aldolase 6
AT2G37080	RIP2	ROP interactive partner 2
AT2G39730	RCA	rubisco activase
AT2G42580	TTL3	tetratricopetide-repeat thioredoxin-like 3
AT2G43910	HOL1	HARMLESS TO OZONE LAYER 1
AT2G45540	BCHC2	BEACH domain-containing protein C2 [Source:UniProtKB/Swiss-Prot;Acc:F4IG73]
AT2G46630	AT2G46630	Putative extensin [Source:UniProtKB/TrEMBL;Acc:Q9ZNU3]
AT2G47330	RH24	DEAD-box ATP-dependent RNA helicase 24 [Source:UniProtKB/Swiss-Prot;Acc:O22907]
AT2G47970	AT2G47970	NPL4-like protein 2 [Source:UniProtKB/Swiss-Prot;Acc:O82264]
AT3G03250	UGP1	UDP-GLUCOSE PYROPHOSPHORYLASE 1
AT3G04630	WDL1	WVD2-like 1
AT3G05200	ATL6	Arabidopsis toxicos en levadura 6
AT3G05420	ACBP4	acyl-CoA binding protein 4
AT3G07610	IBM1	increase in bonsai methylation 1
AT3G08940	LHCB4.2	light harvesting complex photosystem II
AT3G09440	HSP70-3	Heat shock protein 70 (Hsp 70) family protein [Source:UniProtKB/TrEMBL;Acc:A0A178VI76]
AT3G10360	PUM4	pumilio 4
AT3G12280	RBR1	retinoblastoma-related 1
AT3G13530	MAPKKK7	mitogen-activated protein kinase kinase kinase 7
AT3G17900	AT3G17900	AT3g17900/MEB5_12 [Source:UniProtKB/TrEMBL;Acc:Q9ASZ4]
AT3G19960	ATM1	myosin 1
AT3G20410	CPK9	calmodulin-domain protein kinase 9
AT3G26400	EIF4B1	eukaryotic translation initiation factor 4B1
AT3G28920	HB34	homeobox protein 34
AT3G46530	RPP13	RECOGNITION OF PERONOSPORA PARASITICA 13
AT3G49590	ATG13	autophagy-related 13
AT3G52930	FBA8	fructose-bisphosphate aldolase 8
AT4G04640	ATPC1	0
AT4G08480	MAPKKK9	mitogen-activated protein kinase kinase kinase 9
AT4G12770	AT4G12770	Auxilin-related protein 2 [Source:UniProtKB/Swiss-Prot;Acc:Q0WQ57]
AT4G17520	RGGB	RGG repeats nuclear RNA binding protein B [Source:UniProtKB/Swiss-Prot;Acc:O23593]
AT4G18710	BIN2	BRASSINOSTEROID-INSENSITIVE 2
AT4G28080	TSS	Protein TSS [Source:UniProtKB/Swiss-Prot;Acc:F4JKH6]
AT4G31160	DCAF1	DDB1-CUL4 associated factor 1
AT4G35470	PIRL4	plant intracellular ras group-related LRR 4
AT4G35830	ACO1	aconitase 1
AT4G38550	AT4G38550	Arabidopsis phospholipase-like protein (PEARLI 4) family [Source:TAIR;Acc:AT4G38550]
AT4G39680	AT4G39680	SAP domain-containing protein [Source:UniProtKB/TrEMBL;Acc:O65655]
AT5G01530	LHCB4.1	light harvesting complex photosystem II
AT5G03040	iqd2	IQ-domain 2
AT5G04550	AT5G04550	AT5g04550/T32M21_140 [Source:UniProtKB/TrEMBL;Acc:Q9LZ71]
AT5G05190	EDR4	Protein ENHANCED DISEASE RESISTANCE 4 [Source:UniProtKB/Swiss-Prot;Acc:Q9FHK4]
AT5G05600	AT5G05600	Probable 2-oxoglutarate-dependent dioxygenase At5g05600 [Source:UniProtKB/Swiss-Prot;Acc:Q9FFF6]
AT5G12850	AT5G12850	Zinc finger CCCH domain-containing protein 56 [Source:UniProtKB/Swiss-Prot;Acc:Q9LXV4]
AT5G14720	AT5G14720	Protein kinase superfamily protein [Source:UniProtKB/TrEMBL;Acc:Q84WU5]
AT5G16210	AT5G16210	AT5g16210/T21H19_130 [Source:UniProtKB/TrEMBL;Acc:Q8VYW7]
AT5G18230	AT5G18230	transcription regulator NOT2/NOT3/NOT5 family protein [Source:TAIR;Acc:AT5G18230]
AT5G23060	CaS	calcium sensing receptor
AT5G23150	HUA2	ENHANCER OF AG-4 2
AT5G36790	PGLP1A	Phosphoglycolate phosphatase 1B, chloroplastic [Source:UniProtKB/Swiss-Prot;Acc:P0DKC4]
AT5G38420	RBCS2B	Rubisco small subunit 2B
AT5G39570	AT5G39570	Transmembrane protein [Source:UniProtKB/TrEMBL;Acc:Q8L7C5]
AT5G47210	RGGC	RGG repeats nuclear RNA binding protein C [Source:UniProtKB/Swiss-Prot;Acc:Q9LVT8]
AT5G47480	MAG5	Protein transport protein SEC16A homolog [Source:UniProtKB/Swiss-Prot;Acc:Q9FGK9]
AT5G54770	THI1	0
AT5G58140	PHOT2	phototropin 2
AT5G65490	AT5G65490	Protein ecdysoneless homolog [Source:UniProtKB/Swiss-Prot;Acc:Q9LSM5]
AT5G65950	AT5G65950	FUNCTIONS IN: molecular_function unknown; INVOLVED IN: biological_process unknown; LOCATED IN: cellular_component unknown; EXPRESSED IN: 25 plant structures; EXPRESSED DURING: 15 growth stages; CONTAINS InterPro DOMAIN/s: Protein of unknown function /.../83, C-terminal (InterPro:IPR012880), Foie gras liver health family 1 (InterPro:IPR021773); Has 30201 Blast hits to 17322 proteins in 780 species…
AT5G67100	ICU2	INCURVATA2
ATCG00490	RBCL	Ribulose bisphosphate carboxylase large chain [Source:UniProtKB/Swiss-Prot;Acc:O03042]
