## Supplementary Dataset 11 for "Interplay between brassinosteroids and TORC signaling in Arabidopsis revealed by integrated multi-dimensional analysis"

### Sheet: Readme
Supplementary dataset 11: BR and autophagy response phenotype on mutants from selected candidate genes
Data11a:	Results from BL sensitivity test for all assayed mutants
Data11b:	Results from MDC staining under normal growth conditions for all assayed mutants
Data11c:	Results from autopohagy level assessment through GFP-ATG8e expression for all assayed mutants
Data11d:	Results from MDC staining under sucrose stress conditions for all assayed mutants

### Sheet: Data11a-BL response
			Experiment 1								Experiment 2
mutant line	Accession	GeneName	Mean hypocotyl length (mock)	ST.DEV (mock)	ST.ERR (mock)	Mean hypocotyl length (BL)	ST.DEV (BL)	ST.ERR (BL)	pvalue (treatment*genotype) BL exp. 1	Hypocotyl log2( mut [BL/mock] FC over WT [BL/mock] FC )	Mean hypocotyl length (mock)	ST.DEV (mock)	ST.ERR (mock)	Mean hypocotyl length (BL)	ST.DEV (BL)	ST.ERR (BL)	pvalue (treatment*genotype) BL exp 2	Hypocotyl log2( mut [BL/mock] FC over WT [BL/mock] FC )	Signifcant response to BR
f2kp-1	AT1G07110	F2KP	1.1264	0.202873	0.0405745	2.90375	0.406435	0.0829633	0.00402661	-0.219717	0.883913	0.131382	0.0273951	2.7225	0.440713	0.0899602	0.101747	-0.00162916	no
f2kp-2	AT1G07110	F2KP	0.803333	0.183864	0.037531	2.71583	0.536485	0.10951	0.324554	-0.015327	1.00176	0.175899	0.0426618	3.02542	0.363162	0.0741302	0.973982	-0.0299947	no
mlo2-7	AT1G11310	MLO2	0.902174	0.131701	0.0274615	2.65727	0.405406	0.0864329	0.0106763	-0.066116	1.23143	0.182573	0.0398407	3.10652	0.494797	0.103172	0.00278738	-0.139161	yes
m3kδ7-1	AT1G18160	M3Kδ7	0.896087	0.135336	0.0282195	3.0864	0.465787	0.0931574	0.812927	0.1983	#N/A	#N/A	#N/A	#N/A	#N/A	#N/A	not tested	#N/A	no
m3kδ7-2	AT1G18160	M3Kδ7	0.99	0.165345	0.033751	3.02208	0.57587	0.117549	0.526313	0.0241282	#N/A	#N/A	#N/A	#N/A	#N/A	#N/A	not tested	#N/A	no
bel10-1	AT1G19700	BEL10	1.03458	0.201148	0.0410593	2.74292	0.550213	0.112312	0.00740747	-0.179254	0.884091	0.211922	0.045182	2.674	0.513963	0.102793	0.0238438	-0.027852	yes
hva22h-1	AT1G19950	HVA22H	0.926818	0.152109	0.0324297	2.54708	0.343707	0.0701589	0.000117612	-0.166097	1.27458	0.151686	0.0309627	3.025	0.408145	0.0833123	2.59833e-05	-0.227218	yes
atabcc1-1	AT1G30400	MRP1; ATABCC1	1.01	0.158745	0.0338446	2.74565	0.396288	0.0826317	0.0094809	-0.181791	1.171	0.201805	0.045125	3.165	0.445953	0.0950774	0.0534181	-0.0396634	yes
nrt1.11-2 nrt1.12-2	AT1G52190	NRT1.11 / NTR1.12	1.1	0.199547	0.0425436	3.51409	0.575944	0.122792	4.90706e-05	0.0510631	1.35471	0.255395	0.0619423	3.86476	0.607903	0.132655	0.0829905	0.0382721	yes
at1g54460-1	AT1G54460	AT1G54460	0.991364	0.124606	0.0265661	2.758	0.435136	0.0972993	0.0219862	-0.148449	1.01	0.158745	0.0338446	3.16913	0.507829	0.10589	0.677066	0.063817	no
at1g54460-2	AT1G54460	AT1G54460	0.8325	0.252488	0.0515388	2.69625	0.394118	0.0804489	0.0820758	-0.0772192	1.03522	0.15421	0.0321549	3.19545	0.455053	0.0970177	0.103016	0.00150255	no
amt1;2-1	AT1G64780	AMT1;2	0.683182	0.106117	0.0226242	2.88913	0.702741	0.146532	0.58368	0.307643	#N/A	#N/A	#N/A	#N/A	#N/A	#N/A	not tested	#N/A	no
pds5d-1	AT1G80810	PDS5D	1.02565	0.174404	0.0363657	3.00583	0.490562	0.100136	0.257599	-0.0346913	#N/A	#N/A	#N/A	#N/A	#N/A	#N/A	not tested	#N/A	no
pin4-3	AT2G01420	PIN4	0.737727	0.145371	0.0309932	2.6796	0.361657	0.0723314	0.119289	0.0882069	#N/A	#N/A	#N/A	#N/A	#N/A	#N/A	not tested	#N/A	no
pin4-4	AT2G01420	PIN4	1.03174	0.164279	0.0342546	2.93542	0.516939	0.10552	0.33399	-0.0774277	#N/A	#N/A	#N/A	#N/A	#N/A	#N/A	not tested	#N/A	no
serk5-1	AT2G13800	SERK5	0.80625	0.136057	0.0277724	2.60913	0.360667	0.0752044	0.0110962	-0.0783814	0.941739	0.146214	0.0304878	2.59958	0.31165	0.0636153	0.000259116	-0.159704	yes
serk5-2	AT2G13800	SERK5	0.802917	0.150462	0.030713	2.57625	0.40028	0.0817069	0.0138359	-0.0907008	1.01917	0.1444	0.0294756	2.83304	0.345404	0.0720217	0.0540269	-0.149622	yes
at2g20470-1	AT2G20470	AT2G20470	0.783478	0.181048	0.0377511	2.57783	0.567298	0.11829	0.0960561	-0.0544615	0.983125	0.161564	0.040391	2.774	0.42294	0.0945722	0.0385107	-0.128064	yes
at2g27140-1	AT2G27140	AT2G27140	1.21957	0.194363	0.0405275	2.98792	0.545495	0.111349	0.0495692	-0.293142	0.952917	0.139797	0.028536	2.92043	0.635291	0.132467	0.921297	-0.00882365	no
apk1b-1	AT2G28930	PK1B	0.734167	0.137174	0.0280005	2.89417	0.318774	0.0650694	0.283118	0.206317	#N/A	#N/A	#N/A	#N/A	#N/A	#N/A	not tested	#N/A	no
mpk6-4	AT2G43790	MPK6	0.591	0.14832	0.0331655	1.99409	0.588498	0.125468	6.28711e-08	-0.0181501	0.892	0.161374	0.0322749	2.34789	0.56067	0.128627	2.18168e-06	-0.228333	yes
at3g01160-1	AT3G01160	AT3G01160	1.13	0.284146	0.0580011	3.02292	0.594895	0.121432	0.11468	-0.166296	#N/A	#N/A	#N/A	#N/A	#N/A	#N/A	not tested	#N/A	no
at3g07810-1	AT3G07810	AT3G07810	0.803333	0.183864	0.037531	3.01739	0.415202	0.0865756	0.635604	0.13658	#N/A	#N/A	#N/A	#N/A	#N/A	#N/A	not tested	#N/A	no
at3g13990-1	AT3G13990	AT3G13990	1.04591	0.169415	0.0361194	3.152	0.522036	0.116731	0.773198	0.00559529	#N/A	#N/A	#N/A	#N/A	#N/A	#N/A	not tested	#N/A	no
at3g13990-2	AT3G13990	AT3G13990	0.781304	0.137388	0.0286474	2.88522	0.424145	0.0884403	0.691514	0.112072	#N/A	#N/A	#N/A	#N/A	#N/A	#N/A	not tested	#N/A	no
at3g22750-1	AT3G22750	AT3G22750	0.966957	0.180263	0.0375875	2.94609	0.496165	0.103457	0.189945	0.0213623	#N/A	#N/A	#N/A	#N/A	#N/A	#N/A	not tested	#N/A	no
chup1-1	AT3G25690	CHUP1	0.95	0.213623	0.0436056	2.87083	0.425052	0.0867633	0.649313	-0.177181	#N/A	#N/A	#N/A	#N/A	#N/A	#N/A	not tested	#N/A	no
Δchup1	AT3G25690	CHUP1	0.895	0.228111	0.046563	2.85174	0.427919	0.0892274	0.255387	-0.100769	#N/A	#N/A	#N/A	#N/A	#N/A	#N/A	not tested	#N/A	no
ref6-1	AT3G48430	REF6	0.860417	0.259673	0.0530056	3.19167	0.433997	0.0885893	0.0299942	0.118551	1.09783	0.210734	0.043941	3.45273	0.529071	0.112798	0.000288907	0.028502	yes
pten3-1	AT3G50110	PTEN3	0.9325	0.156128	0.0318696	2.79091	0.377106	0.0803992	0.145771	-0.0430254	1.25	0.161724	0.0337217	3.06542	0.43567	0.0889308	0.000276792	-0.179973	no
pten3-2	AT3G50110	PTEN3	1.16867	0.140553	0.0362907	2.85636	0.547691	0.165135	0.00142397	-0.184812	1.26818	0.235279	0.0709394	3.25786	0.352882	0.0943117	0.0744516	0.123122	no
cpk13-1	AT3G51850	CPK13	0.986316	0.134627	0.0308857	2.7544	0.388867	0.0777733	0.00986708	-0.142968	1.38	0.213562	0.0435931	3.70957	0.572185	0.119309	0.361464	-0.0475459	no
hmgb1-1	AT3G51880	HMGB1	0.975909	0.138552	0.0295395	2.57957	0.434202	0.0905374	0.000101831	-0.183606	1.20696	0.152358	0.0317689	2.99565	0.52177	0.108797	3.42983e-05	-0.162631	yes
hmgb1-2	AT3G51880	HMGB1	1.03	0.157374	0.0314749	2.65864	0.398931	0.0850523	0.000914846	-0.217873	0.905263	0.171249	0.0392873	2.32304	0.332572	0.069346	1.82633e-07	-0.264978	yes
lhca2-1	AT3G61470	LHCA2	0.997083	0.255078	0.0520677	2.87125	0.498025	0.101659	0.0316836	-0.0600218	0.946087	0.136173	0.028394	2.75783	0.400136	0.0834341	0.0424701	-0.0810981	yes
dgd2-1	AT4G00550	DGD2	0.8275	0.146265	0.0298562	2.74917	0.512054	0.104523	0.238072	-0.0404881	#N/A	#N/A	#N/A	#N/A	#N/A	#N/A	not tested	#N/A	no
at4g01670-1	AT4G01670	AT4G01670	1.2575	0.152834	0.0764172	2.78	0.59397	0.42	0.059326	-0.480058	0.855217	0.176915	0.0368893	2.7464	0.512972	0.102594	0.110559	-0.0894726	no
at4g01670-2	AT4G01670	AT4G01670	1.02333	0.162392	0.033148	3.71208	0.513708	0.10486	0.00033469	0.273038	0.963333	0.136849	0.0279341	2.94889	0.640549	0.123274	0.670978	-0.0105204	no
toc159-1	AT4G02510	TOC159	1.015	0.192963	0.0393884	3.19875	0.861027	0.175756	0.621366	0.0701137	#N/A	#N/A	#N/A	#N/A	#N/A	#N/A	not tested	#N/A	no
amt1;1-1	AT4G13510	AMT1;1	0.789167	0.123215	0.0251511	2.96043	0.344126	0.0717552	0.796715	0.134756	#N/A	#N/A	#N/A	#N/A	#N/A	#N/A	not tested	#N/A	no
athsbp-1	AT4G15802	HSBP	1.02348	0.20895	0.0435691	3.50875	0.692439	0.141344	0.00751002	0.191562	0.9312	0.213606	0.0427213	3.13045	0.456242	0.0972712	0.0978162	0.124624	yes
athsbp-2	AT4G15802	HSBP	0.835909	0.158735	0.0338424	3.33083	0.444404	0.0907136	0.000205772	0.221814	0.91625	0.161778	0.0330229	3.29304	0.398103	0.0830102	0.000333861	0.221024	yes
at4g23740-1	AT4G23740	AT4G23740	1.02667	0.230909	0.047134	3.034	0.505412	0.101082	0.389458	-0.0226616	#N/A	#N/A	#N/A	#N/A	#N/A	#N/A	not tested	#N/A	no
at4g23740-2	AT4G23740	AT4G23740	0.760417	0.150866	0.0307955	2.82565	0.436107	0.0909346	0.488807	0.121071	#N/A	#N/A	#N/A	#N/A	#N/A	#N/A	not tested	#N/A	no
dek3-1	AT4G26630	DEK3	1.06261	0.137979	0.0287707	3.225	0.893094	0.190408	0.775195	0.0157739	0.877619	0.155528	0.0339391	2.93731	0.578644	0.113481	0.63359	0.118243	no
dek3-2	AT4G26630	DEK3	0.818333	0.135764	0.0277127	2.3725	0.464751	0.0948669	5.12505e-06	-0.237004	1.00292	0.166354	0.0339569	3.02478	0.443979	0.0925759	0.956573	-0.0319551	no
at4g27450-1	AT4G27450	AT4G27450	0.73625	0.172193	0.0351488	2.60875	0.357264	0.0729262	0.0976531	0.0524398	0.941	0.115936	0.025924	2.9575	0.53088	0.13272	0.663468	0.0275267	no
at4g27450-2	AT4G27450	AT4G27450	0.776667	0.145114	0.0296212	2.42417	0.330979	0.0675608	4.71491e-05	-0.13053	1.02353	0.138877	0.0336826	3.10692	0.593582	0.16463	0.486136	-0.0226509	no
tss-1	AT4G28080	REC2	1.2187	0.220975	0.0460765	3.59478	0.696588	0.145249	0.0309456	-0.0253481	1.10455	0.312711	0.0666701	2.85706	0.694971	0.168555	0.0659427	-0.253507	yes
atsun1-1	AT5G04990	SUN1	1.0875	0.205601	0.0419681	3.33917	0.451769	0.0922169	0.122479	0.0325579	#N/A	#N/A	#N/A	#N/A	#N/A	#N/A	not tested	#N/A	no
sun1-KO	AT5G04990	SUN1	0.742083	0.205151	0.0418762	2.735	0.405023	0.0826749	0.567752	0.109236	#N/A	#N/A	#N/A	#N/A	#N/A	#N/A	not tested	#N/A	no
mug13.4-1	AT5G05100	MUG13.4	2.9605	0.206982	0.103491	4.99575	1.35301	0.676503	0.787966	-0.0119143	#N/A	#N/A	#N/A	#N/A	#N/A	#N/A	not tested	#N/A	not tested
degp9-1	AT5G40200	DegP9	1.01045	0.146758	0.0312889	2.79292	0.548979	0.11206	0.0389063	-0.157817	1.25826	0.152544	0.0318075	2.84875	0.453396	0.0925491	1.1934e-06	-0.29523	yes
g6pd6-1	AT5G40760	G6PD6	1.18667	0.158061	0.0344918	3.05625	0.613485	0.125227	0.00779619	-0.10928	1.26	0.405357	0.104663	2.912	0.444917	0.140695	0.760148	-0.0294528	no
gbpl3-1	AT5G46070	GBPL3	1.20304	0.156189	0.0325676	3.05208	0.376713	0.0768963	0.00270022	-0.131022	0.9375	0.155794	0.0318013	3.00296	0.468999	0.0902589	0.382005	0.0549112	no
at5g48240-2	AT5G48240	AT5G48240	1.3275	0.274636	0.137318	2.88714	0.814447	0.307832	0.38473	-0.0485379	#N/A	#N/A	#N/A	#N/A	#N/A	#N/A	not tested	#N/A	no
at5g49400-1	AT5G49400	AT5G49400	1.55318	0.241708	0.0515323	3.37435	0.314018	0.0654773	0.693614	-0.0500865	#N/A	#N/A	#N/A	#N/A	#N/A	#N/A	not tested	#N/A	no

### Sheet: Data11b-MDC staining
mutant line	Accession	GeneName	Mean MDC-stained structures per frame	ST.DEV	ST.ERR	pvalue	signif	log2(FC) (mut/WT)
MDC staining analysis 1		col-0 (WT)	3	2.49444	0.788811			0
pds5d-1	AT1G80810	PDS5D	18.3	10.1986	3.22508	0.000949607	*	2.60881
pin4-3	AT2G01420	PIN4	46.2	17.0737	5.39918	1.88323e-05	*	3.94486
pin4-4	AT2G01420	PIN4	26.4	7.79173	2.46396	2.24325e-06	*	3.1375
apk1b-1	AT2G28930	PK1B	22.2	12.3989	3.92088	0.000781489	*	2.88753
mpk6-4	AT2G43790	MPK6	81	7.4087	2.34284	3.74962e-12	*	4.75489
at3g01160-1	AT3G01160	AT3G01160	81	11.005	3.4801	1.00997e-09	*	4.75489
ref6-1	AT3G48430	REF6	41.6	6.25744	1.97878	5.70218e-10	*	3.79355
hmgb1-1	AT3G51880	HMGB1	37.4	12.2493	3.87356	6.65332e-06	*	3.64
hmgb1-2	AT3G51880	HMGB1	50.5	11.6928	3.6976	2.27029e-07	*	4.07325
toc159-1	AT4G02510	TOC159	17.7	5.81282	1.83818	8.04361e-06	*	2.56071
at4g23740-1	AT4G23740	AT4G23740	5.6	3.13404	0.991071	0.0557034	NS	0.900464
at4g23740-2	AT4G23740	AT4G23740	5.3	3.05687	0.966667	0.0824602	NS	0.82103
dek3-2	AT4G26630	DEK3	2.5	1.17851	0.372678	0.576473	NS	-0.263034
dek3-1	AT4G26630	DEK3	11.7	8.45971	2.67519	0.0102314	*	1.96347
at4g27450-1	AT4G27450	AT4G27450	5.4	2.91357	0.921352	0.0637277	NS	0.847997
at4g27450-2	AT4G27450	AT4G27450	86.6	9.13114	2.88752	4.49797e-11	*	4.85133
sun1-KO	AT5G04990	SUN1	85	9.24962	2.92499	6.55566e-11	*	4.82443
atsun1-1	AT5G04990	SUN1	85.4	9.85675	3.11698	1.47146e-10	*	4.8312
at5g48240-2	AT5G48240	AT5G48240	74.3	11.0559	3.49619	2.55328e-09	*	4.63033
at5g49400-1	AT5G49400	AT5G49400	74.2	6.37356	2.0155	6.85922e-13	*	4.62838
MDC staining analysis 2		col-0 (WT)	6.2	2.4404	0.771722			0
hva22h-1	AT1G19950	HVA22H	43.5	10.9468	3.4617	1.09334e-06	*	2.81068
pten3-1	AT3G50110	PTEN3	40.1	6.93542	2.19317	1.2468e-08	*	2.69326
pten3-2	AT3G50110	PTEN3	63.8	15.3391	4.85066	6.04058e-07	*	3.36322
cpk13-1	AT3G51850	CPK13	33.5	6.39878	2.02347	4.144e-08	*	2.43382
gbpl3-1	AT5G46070	GBPL3	32.6	6.11374	1.93333	3.13403e-08	*	2.39453
g6pd6-1	AT5G40760	G6PD6	33.4	3.47051	1.09747	6.4792e-13	*	2.42951
atabcc1-1	AT1G30400	MRP1; ATABCC1	34.5	7.47217	2.36291	2.17503e-07	*	2.47626
mlo2-7	AT1G11310	MLO2	29.3	8.78193	2.77709	9.20857e-06	*	2.24056
degp9-1	AT5G40200	DegP9	22.2	10.0532	3.1791	0.0006213	*	1.84022
nrt1.11-2 nrt1.12-2		NRT1.11 / NTR1.12	37.2	7.50999	2.37487	9.17116e-08	*	2.58496
MDC staining analysis 3		col-0 (WT)	1.8	1.22927	0.38873		NS	0
bel10-1	AT1G19700	BEL10	1.3	1.1595	0.366667	0.361867	NS	-0.469485
serk5-1	AT2G13800	SERK5	2.2	1.0328	0.326599	0.441344	NS	0.289507
at2g20470-1	AT2G20470	AT2G20470	4.2	3.52136	1.11355	0.0663254	NS	1.22239
lhca2-1	AT3G61470	LHCA2	1.8	0.788811	0.249444	1	NS	0
athsbp-2	AT4G15802	HSBP	1.9	1.1005	0.34801	0.850178	NS	0.0780025
tss-1	AT4G28080	REC2	2.3	1.41814	0.448454	0.410572	NS	0.353637

### Sheet: Data11c-GFP_ATG8e
mutant line	Mean active protoplasts	ST.DEV	ST.ERR	pvalue	log2(FC) (mut/WT)
Experiment 1
WT	18.3333	3.05505	1.76383		0
mpk6-4	50.3333	5.50757	3.1798	0.000919751	1.45705
REF6-1	34.6667	3.51188	2.02759	0.0037035	0.91908
hmgb1-1	24.3333	2.3094	1.33333	0.0533383	0.408465
sun1-KO	40.3333	1.52753	0.881917	0.000367451	1.1375
Experiment 2
WT	12.3	2.49666	0.789515		0
pten3-1	50.5	9.99166	3.15964	7.27951e-10	2.03763
mlo2-7	42	6.733	2.12916	1.24691e-10	1.77173
hva22h-1	52.6	12.1947	3.85631	6.21064e-09	2.0964

### Sheet: Data11d-MDC staining starvation
			Experiment 1								Experiment 2
mutant line	Accession	GeneName	Mean MDC-stained structures per frame (+sucrose)	ST.DEV (+sucrose)	ST.ERR (+sucrose)	Mean MDC-stained structures per frame (-sucrose)	ST.DEV (-sucrose)	ST.ERR (-sucrose)	pvalue (treatment*genotype) exp. 1	MDC log2( mut [suc-/suc+] FC over WT [suc-/suc+] FC)	Mean MDC-stained structures per frame (+sucrose)	ST.DEV (+sucrose)	ST.ERR (+sucrose)	Mean MDC-stained structures per frame (-sucrose)	ST.DEV (-sucrose)	ST.ERR (-sucrose)	pvalue (treatment*genotype) exp. 2	MDC log2( mut [suc-/suc+] FC over WT [suc-/suc+] FC)
bel10-1	AT1G19700	BEL10	7.3	2.35938	0.746101	40	13.3167	4.2111	0.0005352	-0.107847	7.5	2.27303	0.718795	42	9.64941	3.05141	0.00161992	-0.0752881
serk5-1	AT2G13800	SERK5	3.9	1.91195	0.604612	4.3	2.31181	0.731057	1.66116e-18	-2.42102	4.4	2.41293	0.763035	5	2	0.632456	4.46618e-14	-2.37629
at2g20470-1	AT2G20470	AT2G20470	9.7	3.26769	1.03333	42	10.328	3.26599	6.33782e-05	-0.447546	11.1	4.20185	1.32874	41.7	8.11104	2.56493	5.64096e-05	-0.651227
lhca2-1	AT3G61470	LHCA2	15.3	2.86938	0.907377	3.8	1.98886	0.628932	9.62019e-21	-4.57134	15.1	3.31495	1.04828	3.8	1.98886	0.628932	3.84501e-16	-4.55119
athsbp-2	AT4G15802	HSBP	18.2	4.49197	1.42049	9.5	4.30116	1.36015	1.37981e-18	-3.49982	18.2	4.39191	1.38884	11.9	3.98469	1.26007	3.03497e-15	-3.17369
tss-1	AT4G28080	REC2	7.2	2.57337	0.81377	21.4	6.13188	1.93907	1.38503e-12	-0.990337	11.5	3.02765	0.957427	21.1	6.67416	2.11056	5.97915e-11	-1.68511
