## Supplementary Dataset 12 for "Interplay between brassinosteroids and TORC signaling in Arabidopsis revealed by integrated multi-dimensional analysis"

### Sheet: Data12-Mutant lines
	Mutant lines used for this study
locus ID	GeneID	GeneName	Name used in this paper	Germplasm accession	polymorphism	gene description	mutation type	mutation pos	published name	reference
	AT4G18710	BIN2	bin2D	NA	bin2-1	Encodes BIN2, a member of the ATSK (shaggy-like kinase) family. BIN2 functions in the cross-talk between auxin and brassinosteroid signaling pathways. BIN2 regulates root epidermal cell fate specification by phosphorylating EGL3 and TTG1. BIN2-mediated phosphorylation appears to promote BZR1 export from the nucleus. KIB1 interacts with BIN2 blocking its interaction with substrates and promotes BI…	EMS	exon	bin2-1D	Li et al 2001
	AT4G18710/AT1G6390/AT2G30980	BIN2/BIL1/BIL2	bin2T	NA	FLAG_593C09/bil1/bil2	Encodes BIN2, a member of the ATSK (shaggy-like kinase) family. BIN2 functions in the cross-talk between auxin and brassinosteroid signaling pathways. BIN2 regulates root epidermal cell fate specification by phosphorylating EGL3 and TTG1. BIN2-mediated phosphorylation appears to promote BZR1 export from the nucleus. KIB1 interacts with BIN2 blocking its interaction with substrates and promotes BI…	T-DNA		bin2-3 bil1 bil2	Li et al, 2009
	AT3G08850	RAPTOR1B	raptor1b	SALK_078159	SALK_078159.56.00.x	Encodes one of two Arabidopsis RAPTOR/KOG1 homologs. RAPTOR proteins are binding partners of the target of rapamycin kinase that is present in all eukaryotes and play a central role in the stimulation of cell growth and metabolism in response to nutrients. Mutants show embryo lethal phenotype which occurs at pre-globular stage. May interact with TOR kinase in a rapamycin like signaling pathway. I…	T-DNA	exon	raptor1-1	Deprost et al 2005
AT1G07110	AT1G07110	F2KP	f2kp-1	SALK_010107C	SALK_010107.45.85.x	Encodes the bifunctional enzyme fructose-6-phosphate 2-kinase/fructose-2,6-bisphosphatase.	T-DNA	exon	f2kp-1	McCormick and Kruger 2015
AT1G07110	AT1G07110	F2KP	f2kp-2	SALK_016314	SALK_016314.40.00.x	Encodes the bifunctional enzyme fructose-6-phosphate 2-kinase/fructose-2,6-bisphosphatase.	T-DNA	exon	f2kp-2	McCormick and Kruger 2015
AT1G18160	AT1G18160	M3Kδ7	m3kδ7-1	CS923888	SALKseq_082710.0	Protein kinase superfamily protein;(source:Araport11)	T-DNA	exon	m3kδ7	Takahashi et al, 2020
AT1G18160	AT1G18160	M3Kδ7	m3kδ7-2	CS924203	SALKseq_066784.2	Protein kinase superfamily protein;(source:Araport11)	T-DNA	exon	none	NA
AT1G19700	AT1G19700	BEL10	bel10-1	SALK_073173C	SALK_073173.40.95.x	Encodes a member of the BEL family of homeodomain proteins. Its interaction with PLP (PAS/LOV PROTEIN) is diminished by blue light.	T-DNA	5UTR	none	NA
AT1G54460	AT1G54460	AT1G54460	at1g54460-1	SALK_092751	SALKseq_092751.1	TPX2 (targeting protein for Xklp2) protein family;(source:Araport11)	T-DNA	exon	none	NA
AT1G54460	AT1G54460	AT1G54460	at1g54460-2	SALK_210221C	SALK_210221	TPX2 (targeting protein for Xklp2) protein family;(source:Araport11)	T-DNA	exon	none	NA
AT1G64780	AT1G64780	AMT1;2	amt1;2-1	SALK_202315C	SALK_202315	encodes an ammonium transporter protein believed to act as a high affinity transporter. It is expressed in the root, primarily in endodermal and cortical cells, and contributes to ammonium uptake in the root.	T-DNA	exon	none	NA
AT1G80810	AT1G80810	PDS5D	pds5d-1	SALK_133849C	SALK_133849.41.40.x	One of 5 PO76/PDS5 cohesion cofactor orthologs of Arabidopsis.	T-DNA	exon	Atpds5d-1	Pradillo et al 2015
AT2G01420	AT2G01420	PIN4	pin4-3	CS9368	pin4-3	Encodes a putative auxin efflux carrier that is localized in developing and mature root meristems. It is involved in the maintenance of embryonic auxin gradients. A role for AtPIN4 in generating a sink for auxin below the quiescent center of the root meristem that is essential for auxin distribution and patterning is proposed. In the root, PIN4 is detected around the quiescent center and cells su…	En-1 transposon	exon	pin4-3	Friml et al 2002
AT2G01420	AT2G01420	PIN4	pin4-4	CS337314	GABI_593F01	Encodes a putative auxin efflux carrier that is localized in developing and mature root meristems. It is involved in the maintenance of embryonic auxin gradients. A role for AtPIN4 in generating a sink for auxin below the quiescent center of the root meristem that is essential for auxin distribution and patterning is proposed. In the root, PIN4 is detected around the quiescent center and cells su…	T-DNA	exon	none	NA
AT2G13800	AT2G13800	SERK5	serk5-1	SALK_089460C	SALK_089460.39.85.x	somatic embryogenesis receptor-like kinase 5;(source:Araport11)	T-DNA	exon	serk5-1	Gou et al 2012
AT2G13800	AT2G13800	SERK5	serk5-2	SALK_147275C	SALK_147275.47.85.x	somatic embryogenesis receptor-like kinase 5;(source:Araport11)	T-DNA	exon	none	NA
AT2G20470	AT2G20470	AT2G20470	at2g20470-1	SALK_208136C	SALK_208136	AGC (cAMP-dependent, cGMP-dependent and protein kinase C) kinase family protein;(source:Araport11)	T-DNA	exon	none	NA
AT2G27140	AT2G27140	AT2G27140	at2g27140-1	SALK_056006	SALK_056006.47.75.x	HSP20-like chaperones superfamily protein;(source:Araport11)	T-DNA	3UTR	none	Cosson et al 2012
AT2G28930	AT2G28930	PK1B	apk1b-1	SALK_001115C	SALK_001115.48.10.x	protein kinase 1B;(source:Araport11)	T-DNA	exon	apk1b-1	Elhaddad et al 2014
AT2G28930	AT2G28930	PK1B	apk1b-2	SALK_104202C	SALK_104202.34.30.x	protein kinase 1B;(source:Araport11)	T-DNA	intron	apk1b-2	Elhaddad et al 2014
AT2G43790	AT2G43790	MPK6	mpk6-4	SALK_062471C	SALK_062471.45.25.x	Encodes a MAP kinase induced by pathogens, ethylene biosynthesis, oxidative stress and osmotic stress.Also involved in ovule development. Homozygous mutants in a MPK3 heterozygous background are female sterile due to defects in integument development.MPK6 appears to be associated with the microsomal compartment and may be involved in mediating secretory processes. The mRNA is cell-to-cell mobile.	T-DNA	intron	mpk6-4	Li et al 2017
AT3G01160	AT3G01160	AT3G01160	at3g01160-1	SALK_125241C	SALK_125241.47.40.x	pre-rRNA-processing ESF1-like protein;(source:Araport11)	T-DNA	5UTR	none	NA
AT3G07810	AT3G07810	AT3G07810	at3g07810-1	SALK_094167	SALK_094167.54.75.x	RNA-binding (RRM/RBD/RNP motifs) family protein;(source:Araport11)	T-DNA	exon	none	NA
AT3G13990	AT3G13990	AT3G13990	at3g13990-1	SALK_086473	SALKseq_086473.2	dentin sialophosphoprotein, putative (DUF1296);(source:Araport11)	T-DNA	exon	none	NA
AT3G13990	AT3G13990	AT3G13990	at3g13990-2	SALK_097107C	SALK_097107.13.55.x	dentin sialophosphoprotein, putative (DUF1296);(source:Araport11)	T-DNA	exon	none	NA
AT3G22750	AT3G22750	AT3G22750	at3g22750-1	SALK_038064C	SALK_038064.20.80.x	Protein kinase superfamily protein;(source:Araport11)	T-DNA	exon	none	NA
AT3G25690	AT3G25690	CHUP1	chup1-1	SALK_105043C	SALK_105043.36.90.x	actin binding protein required for normal chloroplast positioning The mRNA is cell-to-cell mobile.	T-DNA	intron	chup1	Koniger et al 2010
AT3G25690	AT3G25690	CHUP1	Δchup1	SALK_129128C	SALK_129128.54.50.x	actin binding protein required for normal chloroplast positioning The mRNA is cell-to-cell mobile.	T-DNA	exon	Δchup1	von Braun and Schleiff 2008
AT3G48430	AT3G48430	REF6	ref6-1	SALK_001018C	SALK_001018.33.95.x	Relative of Early Flowering 6 (REF6) encodes a Jumonji N/C and zinc finger domain-containing protein that acts as a positive regulator of flowering in an FLC-dependent pathway. REF6 mutants have hyperacetylation of histone H4 at the FLC locus. REF6 interacts with BES1 in a Y2H assay and in vitro. REF6 may play a role in brassinoteroid signaling by affecting histone methylation in the promoters of…	T-DNA	exon	ref6-1	Yu et al 2008
AT3G51880	AT3G51880	HMGB1	hmgb1-1	CS872597	SAIL_261_B02	Encodes a protein belonging to the subgroup of HMGB (high mobility group B) proteins that have a distinctive DNA-binding motif, the HMG-box domain. The motif confers non-sequence specific interaction with linear DNA and structure-specific binding to distorted DNA sites. The HMGB proteins are involved in the assembly of nucleoprotein complexes. Can be phosphorylated by CK2alpha. In interphase cell…	T-DNA	exon	hmgb1	Lildballe et al 2008
AT3G51880	AT3G51880	HMGB1	hmgb1-2	CS372902	GABI_032E03	Encodes a protein belonging to the subgroup of HMGB (high mobility group B) proteins that have a distinctive DNA-binding motif, the HMG-box domain. The motif confers non-sequence specific interaction with linear DNA and structure-specific binding to distorted DNA sites. The HMGB proteins are involved in the assembly of nucleoprotein complexes. Can be phosphorylated by CK2alpha. In interphase cell…	T-DNA	intron	none	NA
AT3G61470	AT3G61470	LHCA2	lhca2-1	CS321499	GABI_511C01	Encodes a component of the light harvesting antenna complex of photosystem I. The mRNA is cell-to-cell mobile.	T-DNA	5UTR	lhca2	Otani et al 2018
AT4G00550	AT4G00550	DGD2	dgd2-1	SALK_030229	SALKseq_030229.0	encodes a UDP-galactose-dependent digalactosyldiacylglycerol(DGDG) synthase. Located in chloroplast outer membrane.	T-DNA	exon	none	NA
AT4G01670	AT4G01670	AT4G01670	at4g01670-1	SALK_203594C	SALK_203594	hypothetical protein;(source:Araport11)	T-DNA	exon	none	NA
AT4G01670	AT4G01670	AT4G01670	at4g01670-2	SALK_057576	SALKseq_057576.0	hypothetical protein;(source:Araport11)	T-DNA	exon	none	NA
AT4G02510	AT4G02510	TOC159	toc159-1	SALK_037131	SALKseq_037131.1	An integral membrane GTPase that functions as a transit-sequence receptor required for the import of proteins necessary for chloroplast biogenesis. Located in the outer chloroplast membrane. Phosphorylation of the G-domains regulate translocon assembly. The mRNA is cell-to-cell mobile.	T-DNA	exon	none	NA
AT4G13510	AT4G13510	AMT1;1	amt1;1-1	SALK_200917C	SALK_200917	Encodes a plasma membrane localized ammonium transporter. Contains a cytosolic trans-activation domain essential for ammonium uptake. The mRNA is cell-to-cell mobile.	T-DNA	exon	none	NA
AT4G15802	AT4G15802	HSBP	athsbp-2	SALK_046465C	SALK_046465.15.90.x	Encodes a protein with similarity to heat shock factor binding proteins. Involved in negative regulation of heat shock response. Becomes nuclear localized upon heat treatment.	T-DNA	intron	Athsbp-2	Hsu et al 2010
AT4G15802	AT4G15802	HSBP	athsbp-1	SALK_081104	SALK_081104.43.60.x	Encodes a protein with similarity to heat shock factor binding proteins. Involved in negative regulation of heat shock response. Becomes nuclear localized upon heat treatment.	T-DNA	intron	Athsbp-1	Hsu et al 2010
AT4G23740	AT4G23740	AT4G23740	at4g23740-1	SALK_005132	SALK_005132.52.35.x	Leucine-rich repeat protein kinase family protein;(source:Araport11)	T-DNA	exon	none	NA
AT4G23740	AT4G23740	AT4G23740	at4g23740-2	SALK_061788	SALKseq_061788.0	Leucine-rich repeat protein kinase family protein;(source:Araport11)	T-DNA	exon	none	NA
AT4G26630	AT4G26630	DEK3	dek3-2	SALK_112581C	SALK_112581.46.05.x	Encodes a chromatin-associated protein that specifically binds histones H3 and H4 and contributes to modulation of Arabidopsis chromatin structure and function.	T-DNA	exon	dek3-2	Waidmann et al 2014
AT4G26630	AT4G26630	DEK3	dek3-1	SALK_054095	SALKseq_054095.0	Encodes a chromatin-associated protein that specifically binds histones H3 and H4 and contributes to modulation of Arabidopsis chromatin structure and function.	T-DNA	exon	dek3-1	Waidmann et al 2014
AT4G27450	AT4G27450	AT4G27450	at4g27450-1	SALK_141285	SALK_141285.46.95.x	aluminum induced protein with YGL and LRDR motifs;(source:Araport11)	T-DNA	5UTR	none	NA
AT4G27450	AT4G27450	AT4G27450	at4g27450-2	SALK_046196C	SALK_046196.52.80.x	aluminum induced protein with YGL and LRDR motifs;(source:Araport11)	T-DNA	exon	none	NA
AT4G28080	AT4G28080	REC2	tss-1	CS304281	GABI_819B08	Encodes REDUCED CHLOROPLAST COVERAGE 2 (REC2). Along with REC1 and REC3 it contributes to establishing the size of the chloroplast compartment.	T-DNA	intron	tss-1	Skylar et al 2011
AT5G04990	AT5G04990	SUN1	sun1-KO	SALK_123093C	SALK_123093.14.80.x	Encodes a member of the Sad1/UNC-84 (SUN)-domain proteins: AtSUN1(At5g04990), AtSUN2(AT3G10730). SUN domain proteins are part of the cytoskeletal-nucleoskeletal bridging complexes. AtSUN1 and AtSUN2 are localized to the nuclear envelope and are present as homomers and heteromers in vivo.Encodes an outer nuclear membrane protein that anchors RanGAP1 to the nuclear envelope. It interacts with WPP d…	T-DNA	intron	sun1-KO	Zhou et al 2014
AT5G04990	AT5G04990	SUN1	atsun1-1	CS860264	SAIL_84_G10	Encodes a member of the Sad1/UNC-84 (SUN)-domain proteins: AtSUN1(At5g04990), AtSUN2(AT3G10730). SUN domain proteins are part of the cytoskeletal-nucleoskeletal bridging complexes. AtSUN1 and AtSUN2 are localized to the nuclear envelope and are present as homomers and heteromers in vivo.Encodes an outer nuclear membrane protein that anchors RanGAP1 to the nuclear envelope. It interacts with WPP d…	T-DNA	exon	Atsun1-1	Varas et al 2014
AT5G05100	AT5G05100	MUG13.4	mug13.4-1	SALK_051913C	SALK_051913.50.70.x	Single-stranded nucleic acid binding R3H protein;(source:Araport11)	T-DNA	exon	none	NA
AT5G48240	AT5G48240	AT5G48240	at5g48240-1	SALK_053418	SALKseq_053418.2	Rrp15p protein;(source:Araport11)	T-DNA	exon	none	NA
AT5G48240	AT5G48240	AT5G48240	at5g48240-2	SALK_082165	SALK_082165.18.20.x	Rrp15p protein;(source:Araport11)	T-DNA	5UTR	none	NA
AT5G49400	AT5G49400	AT5G49400	at5g49400-1	SALK_018783C	SALK_018783.56.00.x	zinc knuckle (CCHC-type) family protein;(source:Araport11)	T-DNA	prom	none	NA
AT5G49400	AT5G49400	AT5G49400	at5g49400-2	SALK_052527	SALKseq_052527.1	zinc knuckle (CCHC-type) family protein;(source:Araport11)	T-DNA	5UTR	none	NA
	AT3G51850	CPK13	cpk13-1	SALK_057893C	SALK_057893	calcium-dependent protein kinase 13	T-DNA	5' UTR	cpk13-1	Kanchiswamy et al 2010
	AT5G46070	GBPL3	gbpl3-1	SALK_016366C	SALK_016366		T-DNA	5' UTR	none	NA
	AT5G40760	G6PD6	g6pd6-1	SALK_016157C	SALK_016157.17.20.X	glucose-6-phosphate dehydrogenase 6	T-DNA	exon	g6pd6	Yang et al 2019
	AT3G50110	PTEN3	pten3-1	SALK_073476C	SALK_073476.16.05.X		T-DNA	exon	none	NA
	AT3G50110	PTEN3	pten3-2	SALK_120020C	SALK_120020.51.10.X		T-DNA	exon	none	NA
	AT1G30400	MRP1; ATABCC1	atabcc1-1	SALK_017431C	SALK_017431		T-DNA	intron	atabcc1	Song et al
	AT1G11310	MLO2	mlo2-7	SALK_079850C	SALK_079850	MILDEW RESISTANCE LOCUS O 2	T-DNA	exon	mlo2-7	Lewis et al 2012
	AT5G40200	DegP9	degp9-1	SALK_125251C	SALK_125251.36.90.X		T-DNA	exon	deg9	Chi et al 2016
	AT1G19950	HVA22H	hva22h-1	SALK_204070C	SALK_204070	HVA22-like protein H (ATHVA22H)	T-DNA	intron	none	NA
	AT1G52190/AT3G16180	NRT1.11 / NTR1.12	nrt1.11-2 nrt1.12-2	N/A	SALK_065633.54.50.x/SAIL_270_A08		T-DNA	intron/intron	nrt1.11-2 nrt1.12-2	Hsu and Tsay, Plant Physiol. 2013
